# Phylogenomics and macroevolution of a florally diverse Neotropical plant clade (Hillieae)

**DOI:** 10.1101/2025.03.29.645733

**Authors:** Laymon D Ball, Ana M Bedoya, Charlotte M Taylor, Laura P Lagomarsino

## Abstract

Hillieae is a group of ∼30 florally diverse, Neotropical epiphyte species. Species richness peaks in southern Central America and taxa display bat, hawkmoth, or hummingbird pollination syndromes. A phylogenetic framework is needed to understand floral and biogeographic evolution. We used target enrichment data to infer a species tree and a Bayesian time-calibrated tree including ∼83% of the species in the group. We inferred ancestral biogeography and pollination syndromes, described species realized bioclimatic niches via a principal component analysis, and estimated significant niche shifts using Ornstein-Uhlenbeck models to understand how different abiotic and biotic variables have shaped Hillieae evolution. We estimated that Hillieae originated in southern Central America 19 Ma and that hawkmoth pollination is the ancestral character state. Multiple independent shifts in pollination syndrome, biogeographic distribution, and realized bioclimatic niche have occurred, though bioclimatic niche is largely conserved. Using generalized linear models, we identify two interactions— between species’ biogeographic ranges and pollination syndromes, and between phylogenetic covariance and pollination syndromes— that additively affect the degree of bioclimatic niche overlap between species. Regional variation in pollination syndrome diversity and patterns of species bioclimatic niche overlap indicate a link between biogeography and species ecology in driving Hillieae diversification and syndrome evolution.
