## Supplementary Tables for "Phylogenomics and macroevolution of a florally diverse Neotropical plant clade (Hillieae)"

### Sheet: Table S1
Supplementary S1. Accession information for sampled Hillieae. Grayed rows indicate specimens that failed sequencing. For institutions: LSU= Louisiana State University and MO= Missouri Botanic Garden. Samples are a part of NCBI BioProject PRJNA970862.
Species	Tribe	Voucher	Institution	BioSample	Tissue type
Balmea stormiae Martínez	Hillieae	Vázquez 1081	MO	SAMN35016744	Herbarium
Cosmibuena grandiflora (Ruiz & Pav.) Rusby	Hillieae	Pipoly 10310	LSU	na	Herbarium
Cosmibuena grandiflora (Ruiz & Pav.) Rusby (1)	Hillieae	Tyson 904	MO	SAMN35016748	Herbarium
Cosmibuena grandiflora (Ruiz & Pav.) Rusby (2)	Hillieae	Haber 409	MO	SAMN35016747	Herbarium
Cosmibuena grandiflora (Ruiz & Pav.) Rusby (3)	Hillieae	Kvist192	LSU	SAMN35016776	Herbarium
Cosmibuena macrocarpa (Benth.) Klotzsch ex Walp.	Hillieae	Silverstone-Sopkin 10729	MO	SAMN35016749	Herbarium
Cosmibuena matudae (Standl.) L.O. Williams	Hillieae	Moreno 9550	MO	SAMN35016750	Herbarium
Cosmibuena valerii Standl.	Hillieae	Haber 548	LSU	SAMN35016786	Herbarium
Coutarea hexandra (Jacq.) K. Schum.	Chiococceae	Callejas 4587	LSU	SAMN35016751	Herbarium
Ferdinandusa paraensis Ducke	Chiococceae	Mori 20866	LSU	na	Herbarium
Hamelia patens Jacq.	Hamelieae	Lagomarsino s.n.	LSU	SAMN35016753	Silica
Hillia allenii C.M. Taylor	Hillieae	McPherson 11676	MO	SAMN35016754	Herbarium
Hillia bonoi Steyerm.	Hillieae	Burandt V0007	MO	SAMN35016755	Herbarium
Hillia chiapensis Standl.	Hillieae	Stevens 11558	LSU	SAMN35016756	Herbarium
Hillia foldatsii Steyerm.	Hillieae	Holst 3772	MO	SAMN35016757	Herbarium
Hillia grayumii C.M. Taylor	Hillieae	Stevens 24958	MO	SAMN35016758	Herbarium
Hillia illustris (Vell.) K. Schum.	Hillieae	Solomon 13957	LSU	SAMN35016761	Herbarium
Hillia illustris (Vell.) K. Schum. (1)	Hillieae	Fuentes 4120	MO	SAMN35016759	Herbarium
Hillia illustris (Vell.) K. Schum. (2)	Hillieae	Vásquez 4130	MO	SAMN35016762	Herbarium
Hillia illustris (Vell.) K. Schum. (3)	Hillieae	Rimachi Y. 9155	LSU	SAMN35016760	Herbarium
Hillia killipii Standl.	Hillieae	Valenzuela 7574	MO	SAMN35016763	Herbarium
Hillia killipii Standl.	Hillieae	van der Werff 25095	MO	SAMN35016764	Herbarium
Hillia longifilamentosa (Steyerm.) C.M. Taylor	Hillieae	Gamboa R. 2206	MO	SAMN35016765	Herbarium
Hillia loranthoides Standl.	Hillieae	Bello 844	MO	SAMN35016766	Herbarium
Hillia macbridei Standl.	Hillieae	Zak 3788	MO	SAMN35016767	Herbarium
Hillia macromeris Standl.	Hillieae	Cornejo 8056	MO	SAMN35016769	Herbarium
Hillia macrophylla Standl. (1)	Hillieae	Werner 2171	MO	SAMN35016771	Herbarium
Hillia macrophylla Standl. (2)	Hillieae	Rojas 9037	MO	SAMN35016770	Herbarium
Hillia macrophylla Standl. (3)	Hillieae	Bello 767	MO	SAMN35016768	Herbarium
Hillia maxonii Standl.	Hillieae	Dwyer 7377	MO	na	Herbarium
Hillia maxonii Standl. (1)	Hillieae	Morales 4855	MO	SAMN35016773	Herbarium
Hillia maxonii Standl. (2)	Hillieae	Luteyn 12690	MO	SAMN35016772	Herbarium
Hillia palmana Standl.	Hillieae	Hammel 13930	MO	SAMN35016774	Herbarium
Hillia parasitica Jacq.	Hillieae	Veley 1362	LSU	na	Herbarium
Hillia parasitica Jacq. (1)	Hillieae	Jiménez 2189	MO	SAMN35016775	Herbarium
Hillia parasitica Jacq. (2)	Hillieae	Prance 29385	LSU	SAMN35016777	Herbarium
Hillia parasitica Jacq. (3)	Hillieae	Zarucchi 5659	MO	SAMN35016778	Herbarium
Hillia pumila C.M. Taylor	Hillieae	Vásquez 28189	MO	SAMN35016779	Herbarium
Hillia tetrandra Sw.	Hillieae	Martínez 20613	MO	SAMN35016780	Herbarium
Hillia triflora (Oerst.) C.M. Taylor var. triflora (1)	Hillieae	Feinsinger 626-A	MO	SAMN35016783	Herbarium
Hillia triflora (Oerst.) C.M. Taylor var. triflora (2)	Hillieae	Bello 5314	MO	SAMN35016781	Herbarium
Hillia triflora var. pittieri (Standl.) C.M. Taylor	Hillieae	Croat 14341	MO	SAMN35016782	Herbarium
Hillia ulei K. Schum. ex Ule (1)	Hillieae	Foster 9667	LSU	SAMN35016784	Herbarium
Hillia ulei K. Schum. ex Ule (2)	Hillieae	Revilla 576	MO	SAMN35016785	Herbarium
Hillia wurdackii Steyerm.	Hillieae	Valenzuela 10940	MO	SAMN35016788	Herbarium
Hillia wurdackii Steyerm. (1)	Hillieae	Monteagudo 15255	MO	SAMN35016787	Herbarium
Hillia wurdackii Steyerm. (2)	Hillieae	Woytkowski 8236	MO	SAMN35016789	Herbarium
Hoffmannia refulgens K. Schum.	Hamelieae	Wendt 3392	LSU	SAMN35016790	Herbarium
Palicourea attenuata Rusby	Palicoureeae	Fuentes 4647	MO	SAMN35016802	Silica
Psychotria panamensis Standl.	Psychotrieae	Stevens 32285	MO	SAMN35016882	Silica

### Sheet: Table S2
Supplementary Table S2. HybPiper summary statistics. Grayed rows indicate samples with assembled contigs for less than 10% of loci.
Name	NumReads	ReadsMapped	PctOnTarget	GenesMapped	GenesWithContigs	GenesWithSeqs	GenesAt25pct	GenesAt50pct	GenesAt75pct	GenesAt150pct	ParalogWarningsLong	ParalogWarningsDepth	GenesWithoutStitchedContigs	GenesWithStitchedContigs	GenesWithStitchedContigsSkipped	GenesWithChimeraWarning
Balmea_stormiae_Vazquez1081	571914	503033	88	2076	845	813	800	738	604	99	35	41	711	102	0	0
Cosmibuena_grandiflora_Haber409	6612109	5755103	87	2185	2148	2133	2102	2102	2101	2010	822	889	1912	221	0	0
Cosmibuena_grandiflora_Kvist192	1815329	1708351	94.1	2113	936	893	882	803	612	68	31	36	793	100	0	0
Cosmibuena_grandiflora_Tyson904	251239	228616	91	1996	614	584	579	499	354	44	9	10	526	58	0	0
Cosmibuena_macrocarpa_Sopkin10729	11420407	10396223	91	2188	2153	2132	2111	2111	2103	1745	771	844	1896	238	0	0
Cosmibuena_matudae_Moreno9550	2718321	2457524	90.4	2160	2119	2110	2086	2085	2074	1695	768	835	1878	232	0	0
Cosmibuena_valerii_Haber548	864600	769210	89	2147	2010	1998	1980	1975	1944	1366	597	636	1772	226	0	0
Coutarea_hexandra_Callejas4587	288616	239187	82.9	1839	167	134	130	100	60	11	1	2	128	6	0	0
Hamelia_patens_LagomarsinoSN	5191223	4120312	79.4	2167	2113	2087	2052	2052	2051	2005	726	793	1862	225	0	0
Hillia_allenii_McPherson11676	3064781	2612999	85.3	2160	2108	2089	2059	2059	2055	1869	725	776	1859	230	0	0
Hillia_bonoi_BurandtV0007	5421640	4628772	85.4	2164	2130	2114	2074	2074	2072	2010	799	871	1895	219	0	0
Hillia_chiapensis_Stevens11558	22814	9429	41.3	888	24	22	21	21	20	6	5	7	17	5	0	0
Hillia_foldatsii_Holst3772	1863894	1700948	91.3	2141	1975	1969	1950	1942	1895	1099	528	583	1730	239	0	0
Hillia_grayumii_Stevens24958	7041895	5678887	80.6	2188	2138	2118	2079	2079	2079	2025	761	815	1911	207	0	0
Hillia_illustris_Fuentes4120	904814	789228	87.2	2143	1973	1965	1947	1939	1906	1362	549	590	1751	214	0	0
Hillia_illustris_RimachiY9155	2073206	1968690	95	2114	1711	1698	1686	1647	1547	549	267	299	1469	229	0	0
Hillia_illustris_Solomon13957	18788	13435	71.5	1096	74	57	57	46	39	11	2	2	51	6	0	0
Hillia_illustris_Vasquez4130	12762390	10845073	85	2188	2141	2123	2089	2088	2087	1978	762	834	1903	220	0	0
Hillia_killipii_Valenzuela7574	24902	17351	69.7	1170	32	30	30	27	21	15	2	3	28	2	0	0
Hillia_killipii_VanderWerff25095	686977	590677	86	2116	1749	1741	1725	1699	1608	597	266	295	1490	251	0	0
Hillia_longifilamentosa_GamboaR2206	2299968	2065204	89.8	2153	2025	2014	1995	1992	1958	1227	578	622	1774	240	0	0
Hillia_loranthoides_Bello844	6170155	5379691	87.2	2191	2143	2128	2099	2098	2096	1965	827	899	1893	235	0	0
Hillia_macbridei_Zak3788	5526731	4462350	80.7	2163	2132	2116	2070	2070	2068	2032	793	860	1909	207	0	0
Hillia_macromeris_Cornejo8056	2087956	1812025	86.8	2159	2054	2047	2023	2022	2005	1595	676	721	1811	236	0	0
Hillia_macrophylla_Bello767	4675058	4108255	87.9	2169	2116	2100	2069	2068	2067	1913	732	793	1884	216	0	0
Hillia_macrophylla_Rojas9037	3978128	3233748	81.3	2160	2125	2109	2077	2077	2074	1910	741	806	1882	227	0	0
Hillia_macrophylla_Werner2171	16449740	13436412	81.7	2176	2143	2126	2076	2076	2075	2059	807	890	1915	214	0	0
Hillia_maxonii_Luteyn12690	3251573	2979313	91.6	2153	2081	2067	2045	2039	2000	1333	605	655	1821	246	0	0
Hillia_maxonii_Morales4855	4102611	3756788	91.6	2163	2114	2100	2074	2072	2053	1738	721	788	1859	241	0	0
Hillia_palmana_Hammel13930	4505037	3687508	81.9	2172	2134	2119	2077	2077	2075	2031	800	868	1913	206	0	0
Hillia_parasitica_Jimenez2189	1722131	1443240	83.8	2165	2092	2081	2056	2054	2030	1604	687	736	1844	237	0	0
Hillia_parasitica_Prance29385	867777	717422	82.7	2138	1951	1941	1927	1920	1876	1124	501	544	1698	243	0	0
Hillia_parasitica_Zarucchi5659	818774	692077	84.5	2133	1935	1926	1913	1899	1844	920	444	490	1649	277	0	0
Hillia_pumila_Vasquez28189	2548840	2149301	84.3	2155	2095	2082	2062	2060	2034	1505	653	711	1838	244	0	0
Hillia_tetrandra_Martinez20613	6090604	5259010	86.3	2182	2134	2116	2085	2085	2079	1970	775	842	1894	223	0	0
Hillia_triflora_pittieri_Croat14341	3243661	2838649	87.5	2155	2069	2052	2022	2022	2010	1640	659	699	1825	227	0	0
Hillia_triflora_triflora_Bello5314	7249220	6176038	85.2	2166	2131	2112	2074	2074	2072	1998	767	841	1898	214	0	0
Hillia_triflora_triflora_Feinsinger626A	4896096	4386377	89.6	2163	2123	2108	2078	2078	2072	1932	737	796	1884	224	0	0
Hillia_ulei_Foster9667	1317411	1265839	96.1	2032	804	794	786	719	546	104	29	32	703	91	0	0
Hillia_ulei_Revilla576	4242557	3612304	85.1	2162	2120	2102	2067	2067	2065	1971	757	811	1883	219	0	0
Hillia_wurdackii_Monteagudo15255	3608394	3237003	89.7	2162	2117	2100	2074	2073	2061	1801	734	799	1874	226	0	0
Hillia_wurdackii_Valenzuela10940	167165	120077	71.8	1740	135	124	120	91	57	21	7	8	117	7	0	0
Hillia_wurdackii_Woytkowski8236	8602704	7143523	83	2174	2136	2121	2081	2081	2079	2024	790	854	1904	218	0	0
Hoffmannia_phoenicopoda_Wendt3392	974454	722358	74.1	2165	1732	1688	1676	1633	1474	377	184	213	1420	268	0	0
Palicourea_attenuata_Fuentes4647	5475003	3567000	65.2	2072	1933	1882	1866	1864	1859	1740	1062	1219	1614	269	0	0
Psychotria_panamensis_Stevens32285	4980006	3354876	67.4	2012	1913	1851	1812	1808	1804	1741	209	245	1684	167	0	0

### Sheet: Table S3
Supplementary Table S3. AMAS alignment statistics for the final 1375 processed loci. Average values for each statistic, followed by the minimum and maximum values, are shown.
Statitics	Average	Min.	Max.
No_of_taxa	35.8938	25	42
Alignment_length	328.064	99	4791
Total_matrix_cells	11962.4	3000	182058
Undetermined_characters	575.754	0	7859
Missing_percent	3.68559	0	47.136
No_variable_sites	82.9869	5	656
Proportion_variable_sites	0.242797	0.033	0.514
Parsimony_informative_sites	40.6829	0	243
Proportion_parsimony_informative	0.116855	0	0.361
AT_content	0.566536	0.397	0.669
GC_content	0.433464	0.331	0.603
A	3234.63	452	47149
C	2457.73	260	42509
G	2480.68	408	48503
T	3213.6	660	42350
?	0	0	0

### Sheet: Table S4
Supplementary Table S4. Results for divergence dating analysis and ancestral state reconstructions of biogeography and pollination syndrome. Clade ages (estimated via RevBayes) in Millions of Years; 95% Highest Posterior Density (HPD) Intervals; geographic ranges inferred with BioGeoBEARS at nodes (A = Andes, B = southern Central America, C = northern Central America, and D = Amazon) and their ma…
Node	Crown age	95% HPD	Geographic range	Geographic range MP	Pollination syndrome	Pollination syndrome PP
1	NA	NA	A	1	Hawkmoth	1
2	NA	NA	A	1	Hawkmoth	1
3	NA	NA	AD	1	Hawkmoth	1
4	NA	NA	AD	1	Hawkmoth	1
5	NA	NA	A	1	Hawkmoth	1
6	NA	NA	A	1	Hawkmoth	1
7	NA	NA	A	1	Hawkmoth	1
8	NA	NA	A	1	Hawkmoth	1
9	NA	NA	B	1	Hawkmoth	1
10	NA	NA	B	1	Hummingbird	1
11	NA	NA	B	1	Hummingbird	1
12	NA	NA	B	1	Hummingbird	1
13	NA	NA	B	1	Hummingbird	1
14	NA	NA	B	1	Bat	1
15	NA	NA	D	1	Bat	1
16	NA	NA	AD	1	Bat	1
17	NA	NA	BC	1	Hawkmoth	1
18	NA	NA	ABD	1	Hawkmoth	1
19	NA	NA	B	1	Hawkmoth	1
20	NA	NA	BC	1	Hawkmoth	1
21	NA	NA	ABD	1	Bat	1
22	NA	NA	C	1	Hummingbird	1
23	NA	NA	ABD	1	Hawkmoth	1
24	NA	NA	ABD	1	Hawkmoth	1
25	NA	NA	BC	1	Hawkmoth	1
26	NA	NA	B	1	Hawkmoth	1
27	19.14	11.1-26.6	B	0.494748	Hawkmoth	0.816518
28	16.4	9.0-23.7	BC	0.883562	Hawkmoth	0.79542
29	9.93	5.3-14.9	B	0.686153	Hawkmoth	0.857564
30	8.38	4.3-12.6	B	0.669768	Hawkmoth	0.840916
31	5.5	2.6-8.4	AB	0.999904	Hawkmoth	0.994551
32	4.92	2.4-7.6	A	0.999887	Hawkmoth	0.99935
33	3.56	1.7-5.5	A	0.999025	Hawkmoth	1
34	3.19	1.4-4.8	A	0.980206	Hawkmoth	0.99995
35	2	0.8-3.5	A	1	Hawkmoth	1
36	3.02	1.5-5.0	A	0.999477	Hawkmoth	0.99995
37	2.08	0.7-3.4	A	0.959354	Hawkmoth	0.9999
38	4.19	1.8-6.7	A	1	Hawkmoth	0.99945
39	5.78	3.0-8.8	ABD	0.509455	Bat	0.794321
40	5.35	2.7-8.2	B	1	Bat	0.778572
41	3.69	1.7-5.7	B	1	Hummingbird	0.974903
42	2.65	0.7-3.1	B	1	Hummingbird	0.9986
43	1.8	1.1-4.4	B	1	Hummingbird	0.99625
44	3.34	1.3-5.6	AD	1	Bat	0.978752
45	7.61	3.8-11.5	B	0.756497	Hawkmoth	0.867763
46	4.92	2.4-7.7	B	0.950765	Hawkmoth	0.995251
47	3.34	1.7-6.2	B	0.83005	Hawkmoth	0.99785
48	3.92	1.3-5.5	B	0.926524	Hawkmoth	0.99815
49	11.82	5.9-18.1	B	0.66046	Hawkmoth	0.940156
50	5.72	2.5-9.1	ABC	0.424746	Hawkmoth	0.992651
51	3.5	1.3-5.8	A	0.336931	Hawkmoth	0.99715

### Sheet: Table S5
Supplementary Table S5. Relative contributions of each variable to the bioclimatic PCA axes (i.e., variable loadings). bio1 = annual mean temperature; bio4 = temperature seasonality; bio12 = annual precipitation; bio15 = precipitation seasonality; elev = elevation.
	PC1	PC2
bio1	-0.484925	-0.49931
bio4	0.40337	-0.344317
bio12	-0.473112	0.284953
bio15	0.374349	-0.556287
elev	0.488025	0.491408

### Sheet: Table S6
Supplementary Table S6. Summary statistics for each species and WorldClim bioclimatic variable included in the niche analyses. (A = Andes, B = southern Central America, C = northern Central America, and D = Amazon). Bolded rows indicate species with less than 5 occurrence records. Species names with an asterisk (*) were not sampled in the phylogeny.
			bio1				bio4				bio12				bio15				elevation
Species	Range	Pollination syndrome	Mean	Median	SD	CV	Mean	Median	SD	CV	Mean	Median	SD	CV	Mean	Median	SD	CV	Mean	Median	SD	CV
Hillia bonoi	A	hawkmoth	1.26572	1.26572	0.00903238	0.713617	1.68382	1.68382	0.0312867	1.85808	3.09206	3.09206	0.0886319	2.86644	1.69023	1.69023	0.125512	7.42576	1659	1659	32.5269	1.96063
Hillia killipii	A	hawkmoth	1.31827	1.32945	0.066041	5.00969	1.66893	1.5825	0.250163	14.9894	3.23806	3.21992	0.157781	4.87272	1.47522	1.41461	0.183781	12.4579	1312.5	1252.5	582.41	44.3741
Hillia macbridei	A	hawkmoth	1.33526	1.32101	0.0607294	4.54813	1.61618	1.58095	0.141848	8.77674	3.4035	3.39927	0.187893	5.52058	1.54689	1.55399	0.115448	7.46326	985.5	1126	565.715	57.4039
Hillia macrophylla (SA)	A	hawkmoth	1.2899	1.28749	0.0681993	5.28718	1.51821	1.51022	0.137037	9.02618	3.26107	3.2584	0.180122	5.5234	1.57883	1.56533	0.186087	11.7864	1449.59	1427	594.581	41.0173
Hillia pumila	A	hawkmoth	1.2473	1.22912	0.104182	8.35259	1.73462	1.78122	0.111684	6.43853	3.09587	3.02407	0.153768	4.96687	1.7004	1.76334	0.114642	6.74207	2122.27	2304	782.448	36.8685
Hillia wurdackii	A	hawkmoth	1.26678	1.2724	0.0855338	6.75208	1.8325	1.77225	0.217487	11.8683	3.16386	3.13162	0.167196	5.28456	1.67156	1.74893	0.181966	10.886	1824.17	2007	805.074	44.1337
Cosmibuena grandiflora	ABD	hawkmoth	1.36275	1.38352	0.0601378	4.41296	1.77042	1.75677	0.163617	9.24173	3.341	3.35305	0.137844	4.12581	1.69982	1.70512	0.163275	9.60545	715.396	572	586.523	81.9857
Cosmibuena macrocarpa	ABD	hawkmoth	1.39346	1.40916	0.040571	2.91153	1.72794	1.77342	0.159524	9.23202	3.40703	3.38739	0.110438	3.24146	1.71004	1.77131	0.149482	8.74145	378.344	220	407.951	107.825
Hillia maxonii	ABD	hawkmoth	1.32346	1.33109	0.0936582	7.07676	1.73849	1.77336	0.198278	11.4052	3.38108	3.43743	0.151496	4.48072	1.70759	1.78767	0.171252	10.0289	977.784	902	660.149	67.5148
Hillia ulei	ABD	bat	1.38908	1.39852	0.0421328	3.03316	1.86318	1.89465	0.196743	10.5595	3.28059	3.27277	0.119501	3.64267	1.64868	1.68445	0.177533	10.7682	449.623	210	505.312	112.386
Hillia costanensis *	AD	bat	1.40086	1.4242	0.0482472	3.44411	1.90048	1.89367	0.140688	7.40276	2.95298	3.0249	0.206965	7.00867	1.80838	1.8163	0.0710208	3.9273	460	341	364.544	79.2486
Hillia illustris	AD	bat	1.39683	1.40957	0.0337015	2.41272	1.7674	1.74526	0.188141	10.6451	3.34158	3.33082	0.128166	3.83551	1.6288	1.68034	0.199391	12.2416	405.476	238.5	418.251	103.151
Hillia macromeris	AD	hawkmoth	1.36125	1.4053	0.0869432	6.38703	1.62333	1.61637	0.195949	12.0708	3.33834	3.3566	0.136067	4.0759	1.46286	1.43356	0.232542	15.8964	717.333	366	797.962	111.24
Hillia parasitica	AD	hawkmoth	1.29061	1.31089	0.107498	8.32921	1.79795	1.77765	0.220698	12.275	3.17181	3.13704	0.179592	5.66214	1.71738	1.74054	0.158213	9.21248	1480.82	1445	942.337	63.6362
Cosmibuena valerii	B	hawkmoth	1.29207	1.2965	0.0671895	5.20013	1.8057	1.8016	0.0618952	3.42776	3.46716	3.47509	0.0658568	1.89945	1.70417	1.72101	0.12744	7.47811	1235.77	1250	486.127	39.3379
Hillia allenii	B	hummingbird	1.34047	1.32714	0.0464908	3.46826	1.75949	1.7822	0.0625713	3.55621	3.4336	3.45545	0.0738269	2.15013	1.76793	1.77072	0.0783297	4.43058	860.625	978	386.676	44.9296
Hillia grayumii	B	bat	1.36658	1.35669	0.0514922	3.76797	1.85677	1.85251	0.0468266	2.52194	3.54803	3.55035	0.0336889	0.949509	1.57374	1.57535	0.0270388	1.71813	552.2	662	511.381	92.6079
Hillia longifilamentosa	B	hummingbird	1.31462	1.3009	0.0687222	5.22753	1.83247	1.81469	0.0463132	2.52737	3.43294	3.44855	0.0780987	2.27498	1.79964	1.82267	0.112303	6.24028	1053.33	1182	610.199	57.9303
Hillia macrophylla (CA)	B	hawkmoth	1.34468	1.30974	0.0603735	4.48981	1.85261	1.85251	0.0345619	1.86558	3.51252	3.5293	0.0297297	0.846394	1.58568	1.58892	0.0676612	4.26701	773.571	1100	567.736	73.3915
Hillia palmana	B	hawkmoth	1.28346	1.2965	0.0971921	7.57266	1.83973	1.83262	0.10635	5.78078	3.41386	3.41863	0.105185	3.08112	1.73824	1.77917	0.123305	7.09371	1263.24	1270	656.219	51.9473
Hillia triflora var. pittieri	B	hummingbird	1.35677	1.36285	0.031541	2.32471	1.71477	1.68077	0.11583	6.75483	3.49471	3.50037	0.0533647	1.52701	1.65291	1.64651	0.0777542	4.70407	712.038	706	292.339	41.0567
Hillia triflora var. triflora	B	hummingbird	1.31527	1.31395	0.0584407	4.44325	1.85338	1.83787	0.0784751	4.23417	3.43031	3.47799	0.120692	3.5184	1.70993	1.7054	0.138387	8.09309	1051.9	1085	521.562	49.583
Cosmibuena matudae	BC	hawkmoth	1.29294	1.28449	0.0417728	3.23084	2.06672	2.05647	0.110485	5.34592	3.258	3.23767	0.15055	4.62093	1.83769	1.84478	0.0902762	4.91248	1308.16	1309	346.878	26.5165
Hillia loranthoides	BC	hawkmoth	1.32669	1.31854	0.0436348	3.289	1.82887	1.85251	0.0980533	5.36142	3.4791	3.51829	0.0870616	2.50242	1.73403	1.70032	0.155882	8.9896	986.958	1100	385.558	39.0653
Hillia panamensis *	BC	hawkmoth	1.33136	1.33849	0.0552186	4.14753	1.95032	1.88925	0.146974	7.53587	3.39648	3.41035	0.0881923	2.59658	1.79068	1.79856	0.091058	5.08511	918.844	944.5	467.513	50.8806
Hillia tetrandra	BC	hawkmoth	1.34906	1.35324	0.0550294	4.0791	2.10169	2.17266	0.241545	11.4929	3.37392	3.36473	0.121972	3.61516	1.78716	1.79651	0.0870886	4.87302	710.859	649	508.979	71.6006
Balmea stormiae	C	hummingbird	1.29581	1.28936	0.0364396	2.81212	2.17069	2.23789	0.161446	7.43753	3.08794	3.06581	0.102234	3.31074	2.01872	2.02336	0.0262228	1.29898	1506.35	1515	252.658	16.7729
Hillia foldatsii	D	bat	1.35986	1.35986	na	na	1.80709	1.80709	na	na	3.34908	3.34908	na	na	1.74482	1.74482	na	na	1501	1501	na	na

### Sheet: Table S7
Supplementary Table S7. Results of pairwise niche overlap analysis. Table includes the species pairs, whether they share the same pollination syndrome and geographic range, and their Schoener's index (D) of niche overlap.
Species1	Species2	Same syndrome	Same region	Schoener's index
Balmea stormiae	Cosmibuena grandiflora	no	no	0.028555
Balmea stormiae	Cosmibuena macrocarpa	no	no	1e-06
Balmea stormiae	Cosmibuena matudae	no	yes	0.129547
Balmea stormiae	Cosmibuena valerii	no	no	5.94308e-05
Balmea stormiae	Hillia allenii	no	no	1e-06
Balmea stormiae	Hillia costanensis	no	no	1e-06
Balmea stormiae	Hillia grayumii	no	no	1e-06
Balmea stormiae	Hillia illustris	no	no	0.0210853
Balmea stormiae	Hillia killipii	no	no	0.0293205
Balmea stormiae	Hillia longifilamentosa	no	no	0.0060247
Balmea stormiae	Hillia loranthoides	no	yes	0.00176844
Balmea stormiae	Hillia macromeris	no	no	1e-06
Balmea stormiae	Hillia macrophylla CA	no	no	1e-06
Balmea stormiae	Hillia macrophylla SA	no	no	0.0290301
Balmea stormiae	Hillia maxonii	no	no	0.0151513
Balmea stormiae	Hillia palmana	no	no	0.00832657
Balmea stormiae	Hillia panamensis	no	yes	0.0141898
Balmea stormiae	Hillia parasitica	no	no	0.085915
Balmea stormiae	Hillia pumila	no	no	0.0222774
Balmea stormiae	Hillia tetrandra	no	yes	0.0414033
Balmea stormiae	Hillia triflora var. pittieri	no	no	1e-06
Balmea stormiae	Hillia triflora var. triflora	no	no	0.00724946
Balmea stormiae	Hillia ulei	no	no	0.167568
Balmea stormiae	Hillia wurdackii	no	no	0.0690734
Cosmibuena grandiflora	Cosmibuena macrocarpa	yes	yes	0.44194
Cosmibuena grandiflora	Cosmibuena matudae	yes	yes	0.0928602
Cosmibuena grandiflora	Cosmibuena valerii	yes	yes	0.149497
Cosmibuena grandiflora	Hillia allenii	no	yes	0.0423166
Cosmibuena grandiflora	Hillia costanensis	no	yes	0.018734
Cosmibuena grandiflora	Hillia grayumii	no	yes	0.00746321
Cosmibuena grandiflora	Hillia illustris	no	yes	0.217024
Cosmibuena grandiflora	Hillia killipii	yes	yes	0.112778
Cosmibuena grandiflora	Hillia longifilamentosa	no	yes	0.0887226
Cosmibuena grandiflora	Hillia loranthoides	yes	yes	0.0992111
Cosmibuena grandiflora	Hillia macromeris	yes	yes	0.186643
Cosmibuena grandiflora	Hillia macrophylla CA	yes	yes	0.0243727
Cosmibuena grandiflora	Hillia macrophylla SA	yes	yes	0.189853
Cosmibuena grandiflora	Hillia maxonii	yes	yes	0.704651
Cosmibuena grandiflora	Hillia palmana	yes	yes	0.183058
Cosmibuena grandiflora	Hillia panamensis	yes	yes	0.0939369
Cosmibuena grandiflora	Hillia parasitica	yes	yes	0.455087
Cosmibuena grandiflora	Hillia pumila	yes	yes	0.11348
Cosmibuena grandiflora	Hillia tetrandra	yes	yes	0.157205
Cosmibuena grandiflora	Hillia triflora var. pittieri	no	yes	0.0361358
Cosmibuena grandiflora	Hillia triflora var. triflora	no	yes	0.206944
Cosmibuena grandiflora	Hillia ulei	no	yes	0.10662
Cosmibuena grandiflora	Hillia wurdackii	yes	yes	0.136912
Cosmibuena macrocarpa	Cosmibuena matudae	yes	yes	0.0131869
Cosmibuena macrocarpa	Cosmibuena valerii	yes	yes	0.0423246
Cosmibuena macrocarpa	Hillia allenii	no	yes	0.023195
Cosmibuena macrocarpa	Hillia costanensis	no	yes	0.00608138
Cosmibuena macrocarpa	Hillia grayumii	no	yes	0.005419
Cosmibuena macrocarpa	Hillia illustris	no	yes	0.281005
Cosmibuena macrocarpa	Hillia killipii	yes	yes	0.0405321
Cosmibuena macrocarpa	Hillia longifilamentosa	no	yes	0.033204
Cosmibuena macrocarpa	Hillia loranthoides	yes	yes	0.041182
Cosmibuena macrocarpa	Hillia macromeris	yes	yes	0.329647
Cosmibuena macrocarpa	Hillia macrophylla CA	yes	yes	0.0193432
Cosmibuena macrocarpa	Hillia macrophylla SA	yes	yes	0.0428561
Cosmibuena macrocarpa	Hillia maxonii	yes	yes	0.330211
Cosmibuena macrocarpa	Hillia palmana	yes	yes	0.0479006
Cosmibuena macrocarpa	Hillia panamensis	yes	yes	0.034416
Cosmibuena macrocarpa	Hillia parasitica	yes	yes	0.160856
Cosmibuena macrocarpa	Hillia pumila	yes	yes	0.0367047
Cosmibuena macrocarpa	Hillia tetrandra	yes	yes	0.0797415
Cosmibuena macrocarpa	Hillia triflora var. pittieri	no	yes	0.0245205
Cosmibuena macrocarpa	Hillia triflora var. triflora	no	yes	0.0486122
Cosmibuena macrocarpa	Hillia ulei	no	yes	0.0670687
Cosmibuena macrocarpa	Hillia wurdackii	yes	yes	0.0427208
Cosmibuena matudae	Cosmibuena valerii	yes	yes	0.205804
Cosmibuena matudae	Hillia allenii	no	yes	0.297266
Cosmibuena matudae	Hillia costanensis	no	no	0.0370522
Cosmibuena matudae	Hillia grayumii	no	yes	1e-06
Cosmibuena matudae	Hillia illustris	no	no	0.078889
Cosmibuena matudae	Hillia killipii	yes	no	0.323072
Cosmibuena matudae	Hillia longifilamentosa	no	yes	0.414409
Cosmibuena matudae	Hillia loranthoides	yes	yes	0.211716
Cosmibuena matudae	Hillia macromeris	yes	no	0.0112962
Cosmibuena matudae	Hillia macrophylla CA	yes	yes	0.00939482
Cosmibuena matudae	Hillia macrophylla SA	yes	no	0.174977
Cosmibuena matudae	Hillia maxonii	yes	yes	0.0460559
Cosmibuena matudae	Hillia palmana	yes	yes	0.253507
Cosmibuena matudae	Hillia panamensis	yes	yes	0.493252
Cosmibuena matudae	Hillia parasitica	yes	no	0.128109
Cosmibuena matudae	Hillia pumila	yes	no	0.241884
Cosmibuena matudae	Hillia tetrandra	yes	yes	0.41851
Cosmibuena matudae	Hillia triflora var. pittieri	no	yes	0.0807908
Cosmibuena matudae	Hillia triflora var. triflora	no	yes	0.293239
Cosmibuena matudae	Hillia ulei	no	yes	0.221138
Cosmibuena matudae	Hillia wurdackii	yes	no	0.297339
Cosmibuena valerii	Hillia allenii	no	yes	0.226465
Cosmibuena valerii	Hillia costanensis	no	no	0.00669828
Cosmibuena valerii	Hillia grayumii	no	yes	0.0206147
Cosmibuena valerii	Hillia illustris	no	no	0.119194
Cosmibuena valerii	Hillia killipii	yes	no	0.54754
Cosmibuena valerii	Hillia longifilamentosa	no	yes	0.529519
Cosmibuena valerii	Hillia loranthoides	yes	yes	0.577155
Cosmibuena valerii	Hillia macromeris	yes	no	0.0776814
Cosmibuena valerii	Hillia macrophylla CA	yes	yes	0.123179
Cosmibuena valerii	Hillia macrophylla SA	yes	no	0.583124
Cosmibuena valerii	Hillia maxonii	yes	yes	0.140169
Cosmibuena valerii	Hillia palmana	yes	yes	0.72241
Cosmibuena valerii	Hillia panamensis	yes	yes	0.478361
Cosmibuena valerii	Hillia parasitica	yes	no	0.113281
Cosmibuena valerii	Hillia pumila	yes	no	0.272432
Cosmibuena valerii	Hillia tetrandra	yes	yes	0.482032
Cosmibuena valerii	Hillia triflora var. pittieri	no	yes	0.12041
Cosmibuena valerii	Hillia triflora var. triflora	no	yes	0.724912
Cosmibuena valerii	Hillia ulei	no	yes	0.0674378
Cosmibuena valerii	Hillia wurdackii	yes	no	0.210024
Hillia allenii	Hillia costanensis	no	no	0.0250938
Hillia allenii	Hillia grayumii	no	yes	0.0603527
Hillia allenii	Hillia illustris	no	no	0.0869896
Hillia allenii	Hillia killipii	no	no	0.333031
Hillia allenii	Hillia longifilamentosa	no	yes	0.23105
Hillia allenii	Hillia loranthoides	no	yes	0.290691
Hillia allenii	Hillia macromeris	no	no	0.0295979
Hillia allenii	Hillia macrophylla CA	no	yes	0.324581
Hillia allenii	Hillia macrophylla SA	no	no	0.177059
Hillia allenii	Hillia maxonii	no	yes	0.0264549
Hillia allenii	Hillia palmana	no	yes	0.129822
Hillia allenii	Hillia panamensis	no	yes	0.511026
Hillia allenii	Hillia parasitica	no	no	0.0244069
Hillia allenii	Hillia pumila	no	no	0.108567
Hillia allenii	Hillia tetrandra	no	yes	0.433712
Hillia allenii	Hillia triflora var. pittieri	no	yes	0.419997
Hillia allenii	Hillia triflora var. triflora	no	yes	0.184482
Hillia allenii	Hillia ulei	no	yes	0.0938944
Hillia allenii	Hillia wurdackii	no	no	0.0743225
Hillia costanensis	Hillia grayumii	yes	no	1e-06
Hillia costanensis	Hillia illustris	yes	yes	0.0644855
Hillia costanensis	Hillia killipii	no	yes	0.0431329
Hillia costanensis	Hillia longifilamentosa	no	no	0.0203064
Hillia costanensis	Hillia loranthoides	no	no	0.016539
Hillia costanensis	Hillia macromeris	no	yes	0.00134018
Hillia costanensis	Hillia macrophylla CA	no	no	1e-06
Hillia costanensis	Hillia macrophylla SA	no	yes	0.0189493
Hillia costanensis	Hillia maxonii	no	yes	0.00935885
Hillia costanensis	Hillia palmana	no	no	0.0156209
Hillia costanensis	Hillia panamensis	no	no	0.0674508
Hillia costanensis	Hillia parasitica	no	yes	0.0209459
Hillia costanensis	Hillia pumila	no	yes	0.00964709
Hillia costanensis	Hillia tetrandra	no	no	0.111164
Hillia costanensis	Hillia triflora var. pittieri	no	no	0.00692925
Hillia costanensis	Hillia triflora var. triflora	no	no	0.0185764
Hillia costanensis	Hillia ulei	yes	yes	0.172137
Hillia costanensis	Hillia wurdackii	no	yes	0.0267667
Hillia grayumii	Hillia illustris	yes	no	0.0210987
Hillia grayumii	Hillia killipii	no	no	0.0602036
Hillia grayumii	Hillia longifilamentosa	no	yes	0.0139732
Hillia grayumii	Hillia loranthoides	no	yes	0.0429207
Hillia grayumii	Hillia macromeris	no	no	0.0122817
Hillia grayumii	Hillia macrophylla CA	no	yes	0.152242
Hillia grayumii	Hillia macrophylla SA	no	no	0.0352316
Hillia grayumii	Hillia maxonii	no	yes	0.0060069
Hillia grayumii	Hillia palmana	no	yes	0.0104623
Hillia grayumii	Hillia panamensis	no	yes	0.0128565
Hillia grayumii	Hillia parasitica	no	no	0.00432108
Hillia grayumii	Hillia pumila	no	no	0.0229432
Hillia grayumii	Hillia tetrandra	no	yes	0.0394817
Hillia grayumii	Hillia triflora var. pittieri	no	yes	0.131751
Hillia grayumii	Hillia triflora var. triflora	no	yes	0.0163837
Hillia grayumii	Hillia ulei	yes	yes	0.00274367
Hillia grayumii	Hillia wurdackii	no	no	0.00767043
Hillia illustris	Hillia killipii	no	yes	0.161971
Hillia illustris	Hillia longifilamentosa	no	no	0.0940388
Hillia illustris	Hillia loranthoides	no	no	0.157158
Hillia illustris	Hillia macromeris	no	yes	0.414675
Hillia illustris	Hillia macrophylla CA	no	no	0.0932088
Hillia illustris	Hillia macrophylla SA	no	yes	0.18219
Hillia illustris	Hillia maxonii	no	yes	0.145373
Hillia illustris	Hillia palmana	no	no	0.108537
Hillia illustris	Hillia panamensis	no	no	0.144834
Hillia illustris	Hillia parasitica	no	yes	0.0911445
Hillia illustris	Hillia pumila	no	yes	0.12107
Hillia illustris	Hillia tetrandra	no	no	0.207239
Hillia illustris	Hillia triflora var. pittieri	no	no	0.0908395
Hillia illustris	Hillia triflora var. triflora	no	no	0.133073
Hillia illustris	Hillia ulei	yes	yes	0.454993
Hillia illustris	Hillia wurdackii	no	yes	0.116275
Hillia killipii	Hillia longifilamentosa	no	no	0.454275
Hillia killipii	Hillia loranthoides	yes	no	0.572505
Hillia killipii	Hillia macromeris	yes	yes	0.0714912
Hillia killipii	Hillia macrophylla CA	yes	no	0.188244
Hillia killipii	Hillia macrophylla SA	yes	yes	0.602823
Hillia killipii	Hillia maxonii	yes	yes	0.088627
Hillia killipii	Hillia palmana	yes	no	0.442655
Hillia killipii	Hillia panamensis	yes	no	0.570324
Hillia killipii	Hillia parasitica	yes	yes	0.0903787
Hillia killipii	Hillia pumila	yes	yes	0.252016
Hillia killipii	Hillia tetrandra	yes	no	0.576368
Hillia killipii	Hillia triflora var. pittieri	no	no	0.236553
Hillia killipii	Hillia triflora var. triflora	no	no	0.546269
Hillia killipii	Hillia ulei	no	yes	0.182271
Hillia killipii	Hillia wurdackii	yes	yes	0.241051
Hillia longifilamentosa	Hillia loranthoides	no	yes	0.405688
Hillia longifilamentosa	Hillia macromeris	no	no	0.0517124
Hillia longifilamentosa	Hillia macrophylla CA	no	yes	0.0786088
Hillia longifilamentosa	Hillia macrophylla SA	no	no	0.352976
Hillia longifilamentosa	Hillia maxonii	no	yes	0.0653141
Hillia longifilamentosa	Hillia palmana	no	yes	0.54878
Hillia longifilamentosa	Hillia panamensis	no	yes	0.52791
Hillia longifilamentosa	Hillia parasitica	no	no	0.0705783
Hillia longifilamentosa	Hillia pumila	no	no	0.224229
Hillia longifilamentosa	Hillia tetrandra	no	yes	0.506631
Hillia longifilamentosa	Hillia triflora var. pittieri	no	yes	0.0796808
Hillia longifilamentosa	Hillia triflora var. triflora	no	yes	0.592252
Hillia longifilamentosa	Hillia ulei	no	yes	0.0812804
Hillia longifilamentosa	Hillia wurdackii	no	no	0.189119
Hillia loranthoides	Hillia macromeris	yes	no	0.0730648
Hillia loranthoides	Hillia macrophylla CA	yes	yes	0.183241
Hillia loranthoides	Hillia macrophylla SA	yes	no	0.462159
Hillia loranthoides	Hillia maxonii	yes	yes	0.0790952
Hillia loranthoides	Hillia palmana	yes	yes	0.415776
Hillia loranthoides	Hillia panamensis	yes	yes	0.48403
Hillia loranthoides	Hillia parasitica	yes	no	0.0672383
Hillia loranthoides	Hillia pumila	yes	no	0.217605
Hillia loranthoides	Hillia tetrandra	yes	yes	0.502128
Hillia loranthoides	Hillia triflora var. pittieri	no	yes	0.224215
Hillia loranthoides	Hillia triflora var. triflora	no	yes	0.566993
Hillia loranthoides	Hillia ulei	no	yes	0.120331
Hillia loranthoides	Hillia wurdackii	yes	no	0.160296
Hillia macromeris	Hillia macrophylla CA	yes	no	0.0340937
Hillia macromeris	Hillia macrophylla SA	yes	yes	0.0838783
Hillia macromeris	Hillia maxonii	yes	yes	0.127651
Hillia macromeris	Hillia palmana	yes	no	0.0727432
Hillia macromeris	Hillia panamensis	yes	no	0.0451105
Hillia macromeris	Hillia parasitica	yes	yes	0.0517109
Hillia macromeris	Hillia pumila	yes	yes	0.0665997
Hillia macromeris	Hillia tetrandra	yes	no	0.0561245
Hillia macromeris	Hillia triflora var. pittieri	no	no	0.041033
Hillia macromeris	Hillia triflora var. triflora	no	no	0.0787595
Hillia macromeris	Hillia ulei	no	yes	0.163168
Hillia macromeris	Hillia wurdackii	yes	yes	0.0530701
Hillia macrophylla CA	Hillia maxonii	yes	yes	0.0184289
Hillia macrophylla CA	Hillia palmana	yes	yes	0.0606777
Hillia macrophylla CA	Hillia panamensis	yes	yes	0.152525
Hillia macrophylla CA	Hillia parasitica	yes	no	0.0120889
Hillia macrophylla CA	Hillia pumila	yes	no	0.0652132
Hillia macrophylla CA	Hillia tetrandra	yes	yes	0.159118
Hillia macrophylla CA	Hillia triflora var. pittieri	no	yes	0.489313
Hillia macrophylla CA	Hillia triflora var. triflora	no	yes	0.0977884
Hillia macrophylla CA	Hillia ulei	no	yes	0.0557283
Hillia macrophylla CA	Hillia wurdackii	yes	no	0.0386088
Hillia macrophylla SA	Hillia macrophylla CA	yes	no	0.127571
Hillia macrophylla SA	Hillia maxonii	yes	yes	0.178921
Hillia macrophylla SA	Hillia palmana	yes	no	0.539251
Hillia macrophylla SA	Hillia panamensis	yes	no	0.367658
Hillia macrophylla SA	Hillia parasitica	yes	yes	0.188838
Hillia macrophylla SA	Hillia pumila	yes	yes	0.35397
Hillia macrophylla SA	Hillia tetrandra	yes	no	0.373613
Hillia macrophylla SA	Hillia triflora var. pittieri	no	no	0.147636
Hillia macrophylla SA	Hillia triflora var. triflora	no	no	0.538687
Hillia macrophylla SA	Hillia ulei	no	yes	0.147508
Hillia macrophylla SA	Hillia wurdackii	yes	yes	0.320017
Hillia maxonii	Hillia palmana	yes	yes	0.163747
Hillia maxonii	Hillia panamensis	yes	yes	0.0633701
Hillia maxonii	Hillia parasitica	yes	yes	0.335344
Hillia maxonii	Hillia pumila	yes	yes	0.0646566
Hillia maxonii	Hillia tetrandra	yes	yes	0.106769
Hillia maxonii	Hillia triflora var. pittieri	no	yes	0.0216652
Hillia maxonii	Hillia triflora var. triflora	no	yes	0.195649
Hillia maxonii	Hillia ulei	no	yes	0.0476813
Hillia maxonii	Hillia wurdackii	yes	yes	0.0797089
Hillia palmana	Hillia panamensis	yes	yes	0.352922
Hillia palmana	Hillia parasitica	yes	no	0.154923
Hillia palmana	Hillia pumila	yes	no	0.315111
Hillia palmana	Hillia tetrandra	yes	yes	0.377894
Hillia palmana	Hillia triflora var. pittieri	no	yes	0.0657489
Hillia palmana	Hillia triflora var. triflora	no	yes	0.706392
Hillia palmana	Hillia ulei	no	yes	0.0903161
Hillia palmana	Hillia wurdackii	yes	no	0.294639
Hillia panamensis	Hillia parasitica	yes	no	0.0724913
Hillia panamensis	Hillia pumila	yes	no	0.199273
Hillia panamensis	Hillia tetrandra	yes	yes	0.679379
Hillia panamensis	Hillia triflora var. pittieri	no	yes	0.217723
Hillia panamensis	Hillia triflora var. triflora	no	yes	0.45396
Hillia panamensis	Hillia ulei	no	yes	0.17953
Hillia panamensis	Hillia wurdackii	yes	no	0.195118
Hillia parasitica	Hillia pumila	yes	yes	0.194405
Hillia parasitica	Hillia tetrandra	yes	no	0.142923
Hillia parasitica	Hillia triflora var. pittieri	no	no	0.0161856
Hillia parasitica	Hillia triflora var. triflora	no	no	0.139797
Hillia parasitica	Hillia ulei	no	yes	0.0868074
Hillia parasitica	Hillia wurdackii	yes	yes	0.268329
Hillia pumila	Hillia tetrandra	yes	no	0.23424
Hillia pumila	Hillia triflora var. pittieri	no	no	0.0986212
Hillia pumila	Hillia triflora var. triflora	no	no	0.239872
Hillia pumila	Hillia ulei	no	yes	0.146212
Hillia pumila	Hillia wurdackii	yes	yes	0.721698
Hillia tetrandra	Hillia triflora var. pittieri	no	yes	0.223973
Hillia tetrandra	Hillia triflora var. triflora	no	yes	0.467826
Hillia tetrandra	Hillia ulei	no	yes	0.241238
Hillia tetrandra	Hillia wurdackii	yes	no	0.228327
Hillia triflora var. pittieri	Hillia triflora var. triflora	no	yes	0.105949
Hillia triflora var. pittieri	Hillia ulei	no	yes	0.0827377
Hillia triflora var. pittieri	Hillia wurdackii	no	no	0.0570715
Hillia triflora var. triflora	Hillia ulei	no	yes	0.107962
Hillia triflora var. triflora	Hillia wurdackii	no	no	0.210999
Hillia ulei	Hillia wurdackii	no	yes	0.197968

### Sheet: Table S8
Supplementary Table S8. Statistics for 18 generalized linear models of pairwise niche overlap between species: df = degrees of freedom; ΔBIC = the difference in Bayesian Information Criterion (BIC) between the model and the model with the minimum BIC; phylogeny = the coefficient for the relationship between phylogenetic covariance and species pairwise niche overlap; syndrome = the coefficient for…
model	expression	df	BIC	ΔBIC	intercept	phylogeny	syndrome	region	P × S	P × R	S × R	P × S × R	R²
m1	D ~ 1	2	-399.95	43.8172	-1.56***	na	na	na	na	na	na	na	na
m2	D ~ syndrome	3	-416.259	27.5086	-1.84***	na	0.60***	na	na	na	na	na	0.05
m3	D ~ region	3	-409.263	34.5042	-1.88***	na	na	0.49***	na	na	na	na	0.49
m4	D ~ phylogeny	3	-409.724	34.044	-1.90***	0.86***	na	na	na	na	na	na	0.04
m5	D ~ syndrome + region	4	-420.169	23.599	-2.05***	na	0.52***	0.39**	na	na	na	na	0.08
m6	D ~ syndrome + phylogeny	4	-422.996	20.7717	-2.10***	0.74***	0.55***	na	na	na	na	na	0.09
m7	D ~ region + phylogeny	4	-418.153	25.6146	-2.18***	0.81***	na	0.47***	na	na	na	na	0.08
m8	D ~ syndrome + region + phylogeny	5	-426.656	17.1119	-2.30***	0.72***	0.48***	0.38**	na	na	na	na	0.13
m9	D ~ (syndrome * phylogeny) + (region * phylogeny)	7	-431.869	11.8986	-2.77***	1.98***	1.05***	0.56*	-1.48***	-0.572	na	na	0.19
m10	D ~ (region * syndrome) + (phylogeny * syndrome)	7	-440.782	2.9854	-2.82***	1.55**	1.62***	0.67***	-1.57***	na	-0.81**	na	0.21
m11	D ~ (phylogeny * region) + (syndrome * region)	7	-428.607	15.1608	-2.66***	1.17**	0.97***	0.96***	na	-0.68	-0.77**	na	0.19
m12	D ~ syndrome * region + phylogeny	6	-432.016	11.7518	-2.50***	0.67**	1.03***	0.73***	na	na	-0.8421***	na	0.16
m13	D ~ syndrome * phylogeny + region	6	-435.94	7.8278	-2.65***	1.64***	1.12***	0.33**	-1.61***	na	na	na	0.17
m14	D ~ region * phylogeny + syndrome	6	-425.529	18.239	-2.57***	1.44***	0.45***	0.76***	na	-0.98*	na	na	0.15
m15	D ~ syndrome * region	5	-427.012	16.7556	-2.29***	na	1.11***	0.77***	na	na	-0.90***	na	0.12
m16	D ~ syndrome * phylogeny	5	-434.477	9.2904	-2.52***	1.75***	1.24***	na	-1.75***	na	na	na	0.14
m17	D ~ region * phylogeny	5	-418.738	25.0292	-2.53***	1.68***	na	0.93***	na	-1.18*	na	na	0.1
m18	D ~ syndrome * region * phylogeny	9	-443.768	0	-3.45***	3.10***	2.50***	1.56***	-3.82***	-2.25***	-2.06***	3.22	0.29
